# Ancient genomes chronicle the history of adaptive evolution in East Asia

**DOI:** 10.64898/2026.10.16.759767

**Authors:** Dan Ju, Masixuan Zhao, Chuyan Li, Xinyu Wei, Mark Stoneking, Tianxiang Liu, Xiaotian Feng, Peng Cao, Qiaomei Fu

## Abstract

The transition from hunting and gathering to farming brought about novel selection pressures related to metabolism and immunity, but for East Asian populations the evolutionary genetic dynamics of these adaptations and their relationships to agriculture remain unclear. Using one of the largest datasets of ancient East Asian genomes (N=2236), we performed a genome-wide scan to identify selected variants and reconstructed their allele frequency changes over time and space. We tested for genetic association with farming using an environmental variable to represent historical farming intensity based on a large database of archaeobotanical sites (N=1220). Our analyses indicate selection began prior to the Neolithic for several well-established adaptive loci such as *FADS1*, *FUT2*, and *OCA2*. For rs1229984 at *ADH1B*, the strongest selection signal in our genome-wide scan, we observed variation in timing and strength of selection in East Eurasia and found evidence for a southern origin. Furthermore, *ADH1B*48His* was positively associated with wheat farming. Given these results, we propose a novel hypothesis about the fitness advantage of this variant. Our work underscores the heterogeneity in the strength and timing of selection across East Eurasia and provides a quantitative framework for testing agriculture’s role as a selection pressure.
