## Supplemental Table 2 for "Ancient genomes chronicle the history of adaptive evolution in East Asia"

### Sheet: Region assignment
Ecoregion	Region
Alai-Western Tian Shan steppe	TS
Alashan Plateau semi-desert	JASD
Altai alpine meadow and tundra	AMEV
Altai montane forest and forest steppe	AMEV
Amur meadow steppe	NEA
Central Asian northern desert	CA
Central Asian southern desert	CA
Central China Loess Plateau mixed forests	LP
Central Tibetan Plateau alpine steppe	TP
Changjiang Plain evergreen forests	CJP
Chukchi Peninsula tundra	EECT
Daba Mountains evergreen forests	SBCMF
Daurian forest steppe	MNG
East Siberian taiga	SBFMT
Eastern Gobi desert steppe	JASD
Eastern Himalayan alpine shrub and meadows	TP
Emin Valley steppe	AMEV
Gobi Lakes Valley desert steppe	JASD
Great Lakes Basin desert steppe	JASD
Guizhou Plateau broadleaf and mixed forests	YGP
Hengduan Mountains subalpine conifer forests	HMCF
Hokkaido montane conifer forests	JPA
Huang He Plain mixed forests	HHP
Indochina mangroves	IMFP
Jian Nan subtropical evergreen forests	SC
Junggar Basin semi-desert	JASD
Kamchatka taiga	SOCT
Kayah-Karen montane rain forests	INIMF
Kazakh forest steppe	CA
Kazakh semi-desert	CA
Kazakh steppe	CA
Kazakh upland steppe	CA
Lesser Sundas deciduous forests	SIDFI
Manchurian mixed forests	NEA
Mongolian-Manchurian grassland	MNG
Nihonkai evergreen forests	JPA
Northeast China Plain deciduous forests	NEA
Northeast Himalayan subalpine conifer forests	TP
Northeast Siberian coastal tundra	GET
Northeast Siberian taiga	SBFMT
Northern Annamites rain forests	IMFP
Northern Indochina subtropical forests	INIMF
Northern Vietnam lowland rain forests	IMFP
Nujiang Langcang Gorge alpine conifer and mixed forests	HMCF
Ordos Plateau steppe	OPS
Pamir alpine desert and tundra	TSTD
Qilian Mountains conifer forests	TP
Qin Ling Mountains deciduous forests	SBCMF
Qionglai-Minshan conifer forests	HMCF
Sayan alpine meadows and tundra	SMSFS
Sayan montane conifer forests	SMSFS
Selenge-Orkhon forest steppe	MNG
Sichuan Basin evergreen broadleaf forests	SBCMF
South China-Vietnam subtropical evergreen forests	SC
South Siberian forest steppe	SMSFS
Southeast Tibet shrublands and meadows	TP
Southern Korea evergreen forests	NEA
Taiheiyo evergreen forests	JPA
Taklimakan desert	TDTB
Tian Shan foothill arid steppe	TS
Tian Shan montane conifer forests	TS
Tian Shan montane steppe and meadows	TS
Tibetan Plateau alpine shrublands and meadows	TP
Tibetan Plateau alpine shrublands and meadows	TP
Tonle Sap-Mekong peat swamp forests	IMFP
Trans-Baikal conifer forests	SBFMT
Ussuri broadleaf and mixed forests	NEA
Western Himalayan alpine shrub and meadows	TP
Western Himalayan broadleaf forests	TP
Western Siberian hemiboreal forests	WSHF
Yarlung Zanbo arid steppe	TP
Yunnan Plateau subtropical evergreen forests	YGP

### Sheet: Region key
Abbreviation	Region
AMEV	Altai Mountains & Ermin Valley
CA	Central Asia
CJP	Chang Jiang Plain
EECT	East Eurasian Coastal Tundra
GET	Greater Eurasian Tundra
HHP	Huang He Plain
HMCF	Hengduan Mountain Conifer Forests
IMFP	Indochina Mixed Forests & Peatlands
INIMF	Irrawaddy & North Indochina Mixed Forests
JASD	Junggar & Alashan Semi-deserts
JPA	Japanese archipelago
LP	Loess Plateau
MNG	Mongolian Grasslands
NEA	Northeast Asia
OPS	Ordos Plateau steppe
SBCMF	Sichuan Basin & Central Mountain Forests
SBFMT	Siberian Boreal Forests & Mountain Tundra
SC	Southern coastal China
SIDFI	Southeast Indonesian Dry Forest Islands
SMSFS	Sayan Mountains & Siberian Forest Steppe
SOCT	Sea of Okhotsk Coastal Taiga
TDTB	Taklimakan Desert & Tarim Basin
TP	Tibetan Plateau
TS	Tian Shan mountains
YGP	Yunnan Guizhou Plateau
WSHF	Western Siberian hemiboreal forests

### Sheet: Super region assignment
Super.region	Abbreviation	Regions
LPOP	Loess Plateau & Ordos Plateau	LP, OPS
JPA	Japanese archipelago	JPA
MNG	Mongolian Grasslands	MNG
NEA	Northeast Asia	NEA
YGP	Yunnan Guizhou Plateau	YGP
QTP	Qinghai-Tibetan Plateau	TP, HMCF
SEA	Southeast Asia	SIDFI, IMFP, INIMF
CJSC	Chang Jiang & Southern Coastal China & Sichuan Basin	CJP, SC, SBCMF
TSTD	Tianshan & Taklimakan desert	TS, TDTB
CA	Central Asia	CA
JADAM	Junggar & Alashan Semi-deserts & Altai Mt.	JASD, AMEV
SIB	Siberia	SOCT,SMSFS,SBFMT,WSHF,GET,EECT
HHP	Huang He Plain	HHP
